# Rare Subset of T Cells Form Heterotypic Clusters with Circulating Tumor Cells to Foster Cancer Metastasis

**DOI:** 10.1101/2025.04.01.646421

**Authors:** David Scholten, Lamiaa El-Shennawy, Yuzhi Jia, Youbin Zhang, Elizabeth Hyun, Carolina Reduzzi, Andrew D. Hoffmann, Hannah F. Almubarak, Fangjia Tong, Nurmaa Dashzeveg, Yuanfei Sun, Joshua R. Squires, Janice Lu, Leonidas C. Platanias, Clive H Wasserfall, William J. Gradishar, Massimo Cristofanilli, Deyu Fang, Huiping Liu

## Abstract

The immune ecosystem is central to maintaining effective defensive responses. However, how immune cells in the periphery blood interact with circulating tumor cells (CTCs) – seeds of metastasis - remains largely understudied. Here, our analysis of the blood specimens (N=1,529) from patients with advanced breast cancer revealed that over 75% of the CTC-positive blood specimens contained heterotypic CTC clusters with CD45^+^ white blood cells (WBCs). Detection of CTC-WBC clusters correlates with breast cancer subtypes (triple negative and luminal B), racial groups (Black), and decreased survival rates. Flow cytometry and ImageStream analyses revealed diverse WBC composition of heterotypic CTC-WBC clusters, including overrepresented T cells and underrepresented neutrophils. Most strikingly, a rare subset of CD4 and CD8 double positive T (DPT) cells showed an up to 140-fold enrichment in the CTC clusters *versus* its frequency in WBCs. DPT cells shared part of the profiles with CD4^+^ T cells and others with CD8^+^ T cells but exhibited unique features of T cell exhaustion and immune suppression with higher expression of TIM-3 and PD-1. Single-cell RNA sequencing and genetic perturbation studies further pinpointed the integrin VLA4 (α4β1) in DPT cells and its ligand VCAM1 in tumor cells as essential mediators of heterotypic WBC-CTC clusters. Neoadjuvant administration of anti-α4 (VLA4) neutralizing antibodies markedly blocked CTC–DPT cell clustering and inhibited metastasis for extended survival in preclinical mouse models *in vivo*. These findings uncover a pivotal role of rare DPT cells with immune suppressive features in fostering cancer dissemination through direct interactive clustering with CTCs. It lays a foundation for developing innovative biomarkers and therapeutic strategies to prevent and target cancer metastasis, ultimately benefiting cancer care.

**Brief summary:** Our findings uncover a fostering role of immune-suppressive T cells in contact with circulating tumor cells and identify therapeutic approaches to eliminate devastating cancer metastasis.

**Graphical Abstract:** 
