## Extended Table 1 for "Rare Subset of T Cells Form Heterotypic Clusters with Circulating Tumor Cells to Foster Cancer Metastasis"

### Sheet: Summary
	Extended Table 1. Demographic features of the patients with breast cancer
	Race
	Asian	Black or African American	White	Unknown
	3.88% (17)	15.07% (66)	79.09% (307)	10.96% (48)
	Age
	< 55 years	> 55 years
	50.53% (190)	49.47% (186)
	Stage
	III	IV
	10.93% (46)	89.07% (375)
	Molecular Subtype
	Luminal A	Luminal B	HER2-enriched	Triple Negative	Unknown
	37.67% (165)	15.98% (70)	20.32% (89)	25.57% (112)	0.46% (2)
	Received Chemotherapy?
	Yes	No
	93.25% (373)	6.75% (27)
	Received Endocrine Therapy?
	Yes	No
	72.89% (285)	27.11% (106)
	Received Anti-HER2 therapy?
	Yes	No
	41.67% (160)	58.33% (224)
	Received Immunotherapy?
	Yes	No
	21.84% (88)	78.16% (315)
